# Organ-specific isolation of hepatocyte extracellular vesicles from human plasma enables tissue-resolved proteomic and miRNA profiling

**DOI:** 10.1101/2025.06.13.658908

**Authors:** Ricardo Figueiras, Susana Vagueiro, Raissa Kay, Elnaz Persia, Roger de Alwis, Razan Hijazi, Brian Davidson, Raquel Sanches-Kuiper, Pierre Arsène, Tomás Dias

**Affiliations:** Mursla Bio, Cambridge, UK & Cambridge, US; University College London, UK

**Keywords:** Extracellular Vesicles (EVs), Liquid Biopsy, Precision Medicine, Hepatocellular Carcinoma (HCC), Organ-Specific EVs, Multi-Omics, EV Proteomics, miRNA Biomarkers, Immunocapture, NEXPLOR Platform

## Abstract

Tissue-specific resolution remains a key limitation in liquid biopsy to achieve the highest accuracy for precision medicine. To address this limitation, we developed NEXPLOR (Novel EXtracellular vesicle PopuLation and Omics Revealer), a magnetic bead-based platform enabling selective immuno-isolation of tissue-derived EVs. Focusing on hepatocyte-derived EVs (h-EVs), we demonstrate NEXPLOR’s specificity and sensitivity in capturing rare EV subpopulations directly from human plasma. Using *in silico* tissue marker discovery, we identified and validated a TOP4 capture antibody panel (ASGR1, ASGR2, TFR2, SLCO1B1) for h-EV isolation through an ultrasensitive orthogonal method (O-NEXOS). Applied to liver disease using clinical plasma samples, NEXPLOR enabled deeper and more reproducible proteomic profiling compared to matched bulk EVs, revealing liver-specific and disease-relevant pathways, including ferroptosis, HIF-1α signaling, and central carbon metabolism in cancer. Moreover, small RNA sequencing uncovered a reduced but highly informative set of miRNAs, including *miR-124-3p* and *miR-23b-3p*, differentially expressed in hepatocellular carcinoma (HCC) compared to cirrhosis, and undetectable in bulk EVs. These molecular signatures suggest disease state based on real-time hepatocyte biology. Our findings establish NEXPLOR as a robust platform for tissue-specific EV capture, enabling tissue-resolved, multi-omic biomarker discovery. This opens new frontiers in early disease detection, longitudinal monitoring, and AI-powered biomarker discovery for precision medicine.
