## Supplementary material for "Organ-specific isolation of hepatocyte extracellular vesicles from human plasma enables tissue-resolved proteomic and miRNA profiling": Table S1 - List of the database filtered 81 liver specific proteins (Rel. Fig 2)

### Sheet: Table S1 - List of selected liv
Gene	Ensembl	Uniprot ID	RNA tissue specificity	RNA tissue specific NX	RNA single cell type specificity	RNA single cell type specific NX	Selected in step 3	Selected in step 4	ProteomicsDB liver log2_intensity	ProteomicsDB liver specificity ratio	HPM liver spectral count	HPM liver specificity ratio	Sum specificity ratio from HPM and ProteomicsDB
ABCB11	ENSG00000073734	O95342	Tissue enriched	liver: 47.4	Cell type enhanced	Alveolar cells type 1: 38.7;Alveolar cells type 2: 58.1;Club cells: 35.2;granulocytes: 22.1;Hepatocytes: 17.9	YES	NO	4.63	0.106217	5.12917	0.517837	0.624054
ABCB4	ENSG00000005471	P21439	Tissue enriched	liver: 93.2	Cell type enriched	Hepatocytes: 235.3	YES	NO	4.31	0.346185	3.95037	0.188154	0.534339
ABCC6	ENSG00000091262	O95255	Tissue enhanced	liver: 27.4	Cell type enhanced	Distal tubular cells: 38.1;Hepatocytes: 56.7;Proximal tubular cells: 117.8	NO	NO	4.92	0.0763975	NA	NA	0.0763975
ABCG5	ENSG00000138075	Q9H222	Group enriched	intestine: 54.3;liver: 40.9	Cell type enriched	Hepatocytes: 47.3	NO	NO	NA	NA	NA	NA	0
ADGRG7	ENSG00000144820	Q96K78	Group enriched	intestine: 58.4;liver: 26.9	Cell type enhanced	Collecting duct cells: 1.8;Enterocytes: 2.6;Hepatocytes: 10.4;Paneth cells: 4.0	NO	NO	4.48	0.298468	0.348596	0.265593	0.564061
AQP9	ENSG00000103569	O43315	Group enriched	blood: 127.8;liver: 147.0	Cell type enriched	Hepatocytes: 258.5	NO	YES	5.21	0.465594	3.17327	3.17327	3.63886
ART4	ENSG00000111339	Q93070	Tissue enhanced	liver: 33.7;lymphoid tissue: 17.8;placenta: 17.8	Cell type enhanced	Erythroid cells: 93.5;Hepatocytes: 21.3;Ito cells: 55.3	NO	NO	4.19	0.088192	0	0	0.088192
ASGR1	ENSG00000141505	P07306	Tissue enriched	liver: 171.0	Cell type enriched	Hepatocytes: 1020.7	YES	NO	5.46	0.430939	5.44727	0.885239	1.31618
ASGR2	ENSG00000161944	P07307	Tissue enriched	liver: 154.1	Cell type enriched	Hepatocytes: 660.0	NO	YES	5.05	0.11564	4.18004	2.917	3.03264
AVPR1A	ENSG00000166148	P37288	Tissue enhanced	adrenal gland: 34.9;liver: 71.2	Group enriched	Hepatocytes: 50.5;Sertoli cells: 77.6;Smooth muscle cells: 34.1	NO	NO	NA	NA	NA	NA	0
C8A	ENSG00000157131	P07357	Tissue enriched	liver: 210.3	Cell type enriched	Hepatocytes: 254.8	NO	NO	4.6	0.019891	3.05126	0.0513691	0.0712601
CD302	ENSG00000241399	Q8IX05	Tissue enhanced	liver: 113.8	Cell type enhanced	Hepatocytes: 257.0;Kupffer cells: 378.3	NO	NO	NA	NA	1.64632	0.111285	0.111285
CHRNA4	ENSG00000101204	P43681	Group enriched	brain: 16.4;liver: 38.8;parathyroid gland: 21.6	Cell type enriched	Horizontal cells: 131.9	NO	NO	0	0	0	0	0
CLDN14	ENSG00000159261	O95500	Group enriched	kidney: 7.4;liver: 25.0	Cell type enhanced	Cholangiocytes: 7.6;Distal tubular cells: 16.6;Ductal cells: 10.3;Exocrine glandular cells: 7.3;Hepatocytes: 19.8;Pancreatic endocrine cells: 13.1	NO	NO	NA	NA	NA	NA	0
CLEC1B	ENSG00000165682	Q9P126	Group enriched	blood: 12.5;liver: 44.1	Cell type enriched	Ito cells: 718.7	NO	NO	4.45	0.165674	0.348596	0.0534582	0.219132
CLEC4G	ENSG00000182566	Q6UXB4	Group enriched	liver: 63.1;lymphoid tissue: 53.5	Cell type enriched	Ito cells: 979.0	NO	NO	5.2	0.172242	3.32705	2.06466	2.2369
CNGA1	ENSG00000198515	P29973	Tissue enhanced	liver: 23.7	Cell type enriched	Rod photoreceptor cells: 880.8	NO	NO	0	0	NA	NA	0
DNAJC22	ENSG00000178401	Q8N4W6	Tissue enhanced	gallbladder: 10.0;intestine: 10.0;liver: 18.9	Cell type enhanced	Cholangiocytes: 40.8;Enterocytes: 38.0;Exocrine glandular cells: 37.8;Hepatocytes: 39.4	NO	NO	3.71	0.389297	0	0	0.389297
EFNA1	ENSG00000169242	P20827	Tissue enhanced	liver: 123.2	Cell type enhanced	Extravillous trophoblasts: 660.1	NO	NO	4.04	0.045475	0.348596	0.168868	0.214343
EFNA2	ENSG00000099617	O43921	Group enriched	gallbladder: 10.0;intestine: 30.3;liver: 14.2	Group enriched	Basal keratinocytes: 1.3;Cardiomyocytes: 4.2	NO	NO	0	0	NA	NA	0
ELFN1	ENSG00000225968	P0C7U0	Tissue enhanced	liver: 13.3	Cell type enhanced	Cone photoreceptor cells: 5.9;Hepatocytes: 7.8;Ito cells: 9.8;Rod photoreceptor cells: 6.7	NO	NO	3.82	0.225768	1.3486	0.328722	0.55449
FXYD1	ENSG00000266964	O00168	Group enriched	heart muscle: 134.1;liver: 137.1;skeletal muscle: 299.8	Group enriched	Fibroblasts: 170.5;Hepatocytes: 393.6;Leydig cells: 398.4;Muller glia cells: 148.5;Peritubular cells: 120.6;Sertoli cells: 116.4;Smooth muscle cells: 231.4	NO	NO	5.52	0.0341986	2.19713	0.0760827	0.110281
FYB2	ENSG00000187889	Q5VWT5	Tissue enhanced	fallopian tube: 15.5;liver: 22.6;retina: 16.7	Cell type enhanced	Alveolar cells type 1: 20.8;Ciliated cells: 89.7;Collecting duct cells: 29.6	NO	NO	3.85	0.145944	1.21094	0.0541272	0.200071
GCGR	ENSG00000215644	P47871	Tissue enriched	liver: 68.8	Cell type enriched	Hepatocytes: 60.2	NO	NO	NA	NA	0	0	0
GFRAL	ENSG00000187871	Q6UXV0	Tissue enhanced	adipose tissue: 1.9;blood: 2.2;liver: 2.4	Not detected		NO	NO	NA	NA	0	0	0
GHR	ENSG00000112964	P10912	Group enriched	adipose tissue: 44.4;breast: 31.5;liver: 82.4;skeletal muscle: 23.4	Cell type enhanced	Hepatocytes: 103.6;Syncytiotrophoblasts: 33.6	YES	NO	4.73	4.73	NA	NA	4.73
GRM8	ENSG00000179603	O00222	Tissue enhanced	brain: 14.5;liver: 8.0	Group enriched	Early spermatids: 53.0;Late spermatids: 55.2	NO	NO	NA	NA	0	0	0
HFE2	ENSG00000168509	Q6ZVN8	Tissue enhanced	liver: 49.4;skeletal muscle: 128.9;tongue: 28.2	Cell type enriched	Hepatocytes: 163.4	NO	NO	0	0	NA	NA	0
IGSF23	ENSG00000216588	A1L1A6	Group enriched	blood: 6.0;intestine: 19.9;liver: 20.6	Group enriched	Cholangiocytes: 7.6;Early spermatids: 7.7;Hepatocytes: 9.2;Late spermatids: 8.1	NO	NO	NA	NA	NA	NA	0
IGSF9	ENSG00000085552	Q9P2J2	Tissue enhanced	liver: 65.3	Cell type enhanced	Cone photoreceptor cells: 88.4;Rod photoreceptor cells: 150.3	NO	NO	4.56	0.139706	NA	NA	0.139706
LRRC3	ENSG00000160233	Q9BY71	Tissue enhanced	gallbladder: 35.3;liver: 19.1	Cell type enriched	Hepatocytes: 26.8	NO	NO	3.43	0.886305	NA	NA	0.886305
MAMDC4	ENSG00000177943	Q6UXC1	Group enriched	brain: 14.9;liver: 48.9	Cell type enhanced	Enterocytes: 19.8;Hepatocytes: 16.6;Horizontal cells: 15.9;Mucus-secreting cells: 19.5	NO	NO	3.4	0.21753	0	0	0.21753
NPBWR1	ENSG00000183729	P48145	Tissue enhanced	blood: 3.1;brain: 2.8;liver: 2.6	Not detected		NO	NO	NA	NA	NA	NA	0
OR10J5	ENSG00000184155	Q8NHC4	Tissue enriched	liver: 1.8	Not detected		NO	NO	NA	NA	NA	NA	0
OR2B2	ENSG00000168131	Q9GZK3	Tissue enhanced	liver: 1.0	Not detected		NO	NO	NA	NA	NA	NA	0
OR2T12	ENSG00000177201	Q8NG77	Tissue enhanced	blood: 2.4;epididymis: 2.9;liver: 4.7	Not detected		NO	NO	NA	NA	NA	NA	0
OR2V1	ENSG00000185372	Q8NHB1	Tissue enhanced	fallopian tube: 3.5;liver: 5.0	Not detected		NO	NO	NA	NA	NA	NA	0
OR4K17	ENSG00000176230	Q8NGC6	Tissue enhanced	bone marrow: 3.5;liver: 7.7	Not detected		NO	NO	NA	NA	NA	NA	0
PALM2	ENSG00000243444	Q9Y2D5	Tissue enhanced	brain: 17.9;liver: 19.7	Cell type enhanced	Cardiomyocytes: 5.9;Fibroblasts: 5.4;Hepatocytes: 14.7;Intestinal endocrine cells: 7.9;Smooth muscle cells: 6.6	NO	NO	4.43	0.0216013	NA	NA	0.0216013
PAQR9	ENSG00000188582	Q6ZVX9	Tissue enhanced	brain: 10.1;heart muscle: 12.1;liver: 18.6;testis: 20.8	Cell type enhanced	Early spermatids: 33.7;Erythroid cells: 23.3;Hepatocytes: 17.3;Late spermatids: 72.6;Syncytiotrophoblasts: 30.6	NO	NO	4.48	0.808664	0.530678	0.530678	1.33934
PCSK9	ENSG00000169174	Q8NBP7	Tissue enhanced	liver: 47.1;lung: 14.6	Cell type enhanced	Alveolar cells type 1: 14.9;Alveolar cells type 2: 15.3;Hepatocytes: 17.0	NO	NO	3.34	0.0506368	NA	NA	0.0506368
PTP4A1	ENSG00000112245	Q93096	Tissue enhanced	liver: 135.1;skeletal muscle: 111.2	Cell type enhanced	Late spermatids: 2420.5	NO	NO	5.16	0.0729535	1.44251	0.033104	0.106057
RHOD	ENSG00000173156	O00212	Tissue enhanced	liver: 76.5	Cell type enhanced	Ductal cells: 93.3;Exocrine glandular cells: 125.9;Pancreatic endocrine cells: 184.3	NO	NO	4.16	0.212679	NA	NA	0.212679
RND1	ENSG00000172602	Q92730	Tissue enhanced	brain: 21.8;liver: 50.6	Group enriched	Alveolar cells type 2: 240.1;Ductal cells: 153.1;Exocrine glandular cells: 130.1;Pancreatic endocrine cells: 223.3	NO	NO	NA	NA	NA	NA	0
RTN4RL2	ENSG00000186907	Q86UN3	Group enriched	brain: 44.3;liver: 38.1;thyroid gland: 24.9	Cell type enhanced	Bipolar cells: 6.2;Cholangiocytes: 15.3;Hepatocytes: 12.4;Sertoli cells: 6.5	NO	NO	0	0	0	0	0
RTP3	ENSG00000163825	Q9BQQ7	Tissue enriched	liver: 43.3	Cell type enriched	Hepatocytes: 59.6	NO	NO	4.59	4.59	0.348596	0.348596	4.9386
SIGLEC12	ENSG00000254521	Q96PQ1	Group enriched	liver: 13.1;lymphoid tissue: 29.6	Group enriched	granulocytes: 2.3;Hofbauer cells: 1.8;Kupffer cells: 2.8;Macrophages: 2.3	NO	NO	0	0	0.348596	0.0505403	0.0505403
SLC10A1	ENSG00000100652	Q14973	Tissue enriched	liver: 121.2	Cell type enriched	Hepatocytes: 130.2	NO	YES	NA	NA	1.90324	1.38561	1.38561
SLC10A5	ENSG00000253598	Q5PT55	Tissue enhanced	brain: 5.1;liver: 10.3	Cell type enhanced	Ciliated cells: 6.7;Enterocytes: 5.2;Intestinal endocrine cells: 3.5	NO	NO	NA	NA	0	0	0
SLC13A5	ENSG00000141485	Q86YT5	Group enriched	liver: 150.4;salivary gland: 153.9	Cell type enriched	Hepatocytes: 374.3	NO	NO	4.99	0.298088	4.21953	0.993294	1.29138
SLC16A2	ENSG00000147100	P36021	Tissue enhanced	liver: 43.6	Cell type enhanced	Hepatocytes: 50.8;Peritubular cells: 19.4	NO	NO	4.77	0.0928016	2.14399	0.15287	0.245672
SLC17A1	ENSG00000124568	Q14916	Group enriched	kidney: 67.6;liver: 17.9	Cell type enriched	Proximal tubular cells: 44.6	NO	NO	NA	NA	0	0	0
SLC17A2	ENSG00000112337	O00624	Tissue enriched	liver: 80.2	Cell type enriched	Hepatocytes: 29.7	NO	NO	NA	NA	0.348596	0.0536476	0.0536476
SLC17A4	ENSG00000146039	Q9Y2C5	Group enriched	gallbladder: 14.9;intestine: 24.6;liver: 27.2;pancreas: 14.2	Group enriched	Cholangiocytes: 86.6;Enterocytes: 45.7;Hepatocytes: 37.5;Paneth cells: 43.2	YES	NO	NA	NA	0	0	0
SLC22A10	ENSG00000184999	Q63ZE4	Tissue enriched	liver: 41.7	Cell type enriched	Hepatocytes: 15.5	NO	NO	0	0	0	0	0
SLC22A25	ENSG00000196600	Q6T423	Tissue enriched	liver: 16.5	Cell type enriched	Hepatocytes: 5.8	NO	NO	NA	NA	2.96555	0.0724797	0.0724797
SLC22A7	ENSG00000137204	Q9Y694	Tissue enriched	liver: 88.9	Group enriched	Hepatocytes: 185.6;Proximal tubular cells: 86.1	NO	NO	4.54	0.480423	2.57282	2.57282	3.05324
SLC22A9	ENSG00000149742	Q8IVM8	Tissue enriched	liver: 32.2	Cell type enhanced	Cholangiocytes: 2.5;granulocytes: 4.6;Hepatocytes: 12.7	NO	NO	5.26	0.300571	3.758	2.20546	2.50603
SLC2A2	ENSG00000163581	P11168	Group enriched	intestine: 77.4;liver: 172.8	Cell type enriched	Hepatocytes: 433.3	YES	NO	6.18	0.0984233	6.08313	1.16713	1.26555
SLC38A3	ENSG00000188338	Q99624	Tissue enriched	liver: 107.8	Group enriched	Bipolar cells: 86.1;Cone photoreceptor cells: 176.7;Hepatocytes: 93.4;Muller glia cells: 75.9;Rod photoreceptor cells: 112.3	NO	NO	4.75	0.238693	2.97354	0.400299	0.638993
SLC38A4	ENSG00000139209	Q969I6	Tissue enriched	liver: 128.2	Cell type enriched	Hepatocytes: 251.9	NO	NO	4.86	0.453358	3.38459	0.750667	1.20403
SLC38A8	ENSG00000166558	A6NNN8	Tissue enhanced	brain: 6.1;liver: 4.5	Group enriched	Early spermatids: 2.8;Late spermatids: 9.5	NO	NO	NA	NA	NA	NA	0
SLC39A5	ENSG00000139540	Q6ZMH5	Tissue enhanced	intestine: 77.8;liver: 38.2;pancreas: 101.1	Group enriched	Cone photoreceptor cells: 110.0;Enterocytes: 260.0;Hepatocytes: 140.6;Mucus-secreting cells: 92.0;Paneth cells: 142.5;Proximal tubular cells: 149.4;Undifferentiated cells: 142.6	NO	NO	4.13	0.127785	NA	NA	0.127785
SLC7A2	ENSG00000003989	P52569	Tissue enhanced	liver: 68.1;parathyroid gland: 78.2;skeletal muscle: 57.8	Cell type enhanced	Hepatocytes: 230.6	NO	NO	4.67	0.103663	4.10388	0.0736517	0.177314
SLCO1A2	ENSG00000084453	P46721	Tissue enhanced	brain: 17.9;liver: 11.2;retina: 14.2;salivary gland: 14.5	Cell type enriched	Alveolar cells type 1: 32.8	NO	NO	NA	NA	NA	NA	0
SLCO1B1	ENSG00000134538	Q9Y6L6	Tissue enriched	liver: 121.0	Cell type enriched	Hepatocytes: 71.0	NO	YES	5.14	5.14	4.49422	4.49422	9.63422
SLCO1B3	ENSG00000111700	Q9NPD5	Tissue enriched	liver: 88.1	Cell type enriched	Hepatocytes: 91.8	YES	NO	4.77	0.997908	4.87503	0.450244	1.44815
SMLR1	ENSG00000256162	H3BR10	Group enriched	intestine: 33.8;liver: 67.3	Cell type enriched	Hepatocytes: 193.4	NO	NO	NA	NA	NA	NA	0
TAS2R60	ENSG00000185899	P59551	Tissue enhanced	blood: 1.3;liver: 1.4;pancreas: 1.3	Not detected		NO	NO	NA	NA	0.692334	0.0520791	0.0520791
TENM1	ENSG00000009694	Q9UKZ4	Tissue enhanced	brain: 17.0;liver: 10.5	Cell type enhanced	Bipolar cells: 8.0;Glandular cells: 16.3;granulocytes: 7.0;Hepatocytes: 15.3	NO	NO	0	0	0.692334	0.0516214	0.0516214
TFR2	ENSG00000106327	Q9UP52	Tissue enriched	liver: 112.6	Cell type enriched	Hepatocytes: 379.7	YES	NO	4.62	4.62	4.44412	1.39326	6.01326
TMEM105	ENSG00000185332	Q8N8V8	Tissue enhanced	liver: 7.5	Cell type enhanced	Hepatocytes: 4.3;Sertoli cells: 6.5	NO	NO	NA	NA	NA	NA	0
TMEM220	ENSG00000187824	Q6QAJ8	Tissue enhanced	liver: 58.2	Cell type enhanced	Hepatocytes: 146.5	NO	NO	4.06	4.06	0	0	4.06
TMEM56	ENSG00000152078	Q96MV1	Tissue enhanced	liver: 74.2	Group enriched	Cardiomyocytes: 68.8;Erythroid cells: 186.9;Hepatocytes: 246.3	NO	NO	4.75	0.089826	NA	NA	0.089826
TMEM82	ENSG00000162460	A0PJX8	Group enriched	intestine: 35.6;liver: 30.1	Group enriched	Enterocytes: 86.8;Hepatocytes: 38.2;Paneth cells: 57.5;Proximal tubular cells: 47.1	NO	NO	4.48	0.869903	1.93668	0.455917	1.32582
TMPRSS6	ENSG00000187045	Q8IU80	Tissue enriched	liver: 59.3	Group enriched	Early spermatids: 60.9;Hepatocytes: 67.0;Late spermatids: 87.3	NO	NO	4.35	0.530488	NA	NA	0.530488
TMPRSS9	ENSG00000178297	Q7Z410	Tissue enhanced	liver: 6.3;lymphoid tissue: 4.6;testis: 5.9	Cell type enhanced	Early spermatids: 19.9;Erythroid cells: 23.3;Late spermatids: 37.0;Spermatocytes: 8.6	NO	NO	4.12	1.08707	0.348596	0.141401	1.22847
TRPC5	ENSG00000072315	Q9UL62	Group enriched	brain: 5.3;liver: 3.2	Not detected		NO	NO	0	0	0.348596	0.268728	0.268728
TRPM8	ENSG00000144481	Q7Z2W7	Group enriched	liver: 16.7;prostate: 44.1	Group enriched	Glandular cells: 24.4;Hepatocytes: 42.4	NO	NO	0	0	0	0	0
TRPV1	ENSG00000196689	Q8NER1	Tissue enhanced	liver: 11.7	Cell type enhanced	Cone photoreceptor cells: 15.7;Rod photoreceptor cells: 25.1	NO	NO	NA	NA	0	0	0
UNC93A	ENSG00000112494	Q86WB7	Tissue enhanced	intestine: 9.8;liver: 17.4;skin 1: 18.8	Cell type enhanced	Collecting duct cells: 10.4;Hepatocytes: 4.9;Mucus-secreting cells: 2.4;Undifferentiated cells: 1.7	NO	NO	4.11	4.11	NA	NA	4.11
