## Supplementary material for "Organ-specific isolation of hepatocyte extracellular vesicles from human plasma enables tissue-resolved proteomic and miRNA profiling": Table S2 - Antibody validation table (Rel. Fig 3)

### Sheet: Table
Gene ID	Antibody Supplier	Background (N)	Selected
ABCB11	Santa-Cruz Biotechnology	0.65	NO
ABCB11	St Johns Laboratory	3.37	NO
ABCB4	Cusabio	3.49	NO
ABCC6	abcam	0.151	YES
ASGR1	abcam	0.22	YES
ASGR1	Biotechne	1.01	NO
ASGR2	abcam	0.13	YES
CLEC4G	Biotechne	3.43	NO
ELFN1	Biotechne	0.27	YES
FXYD1	Santa-Cruz Biotechnology Antibody 1	0.32	YES
FXYD1	Santa-Cruz Biotechnology Antibody 2	0.62	NO
GHR	St Johns Laboratory	0.48	NO
LRRC3	Biotechne	1.05	NO
PTP4A1	Santa-Cruz Biotechnology	0.47	NO
RTP3	Cusabio	0.49	NO
SLC10A1	Santa-Cruz Biotechnology	0.7345	NO
SLC13A5	Cusabio	0.55	NO
SLC17A4	Santa-Cruz Biotechnology	0.13	YES
SLC22A9	Cusabio	0.32	YES
SLC2A2	Cusabio	0.38	NO
SLC2A2	Santa-Cruz Biotechnology	0.13	YES
SLC38A3	Santa-Cruz Biotechnology	0.4	YES
SLC38A4	Santa-Cruz Biotechnology	0.42	NO
SLCO1B1	Santa-Cruz Biotechnology	0.18	YES
SLCO1B1	Cusabio	0.56	NO
SLCO1B3	Antibodies online	1.02	NO
TFR2	Sigma-Aldrich	0.12	YES
TMEM56	Cusabio	0.26	YES
UNC93A	Cusabio	0.19	YES
