## Supplementary material for "Organ-specific isolation of hepatocyte extracellular vesicles from human plasma enables tissue-resolved proteomic and miRNA profiling": Table S6- KEGG pathways associated with protein-groups enriched in bulk and hepatocyte EV samples (Rel. Fig. 5)

### Sheet: Table S5 - KEGG_up_SEC (Rel. Fi
Group	Pathway ID	category	subcategory	ID	Description	GeneRatio	BgRatio	RichFactor	FoldEnrichment	zScore	pvalue	p.adjust	qvalue	geneID	Count
Bulk EVs	hsa04610	Organismal Systems	Immune system	hsa04610	Complement and coagulation cascades	30/86	88/8542	0.340909	33.861	31.2473	8.31534e-40	7.73327e-38	6.65227e-38	722/3075/81494/10878/1380/5648/2165/725/2161/462/5627/730/716/5265/2147/3426/2/710/3078/3827/715/3818/729/629/10877/5345/731/5340/4153/2158	30
Bulk EVs	hsa04512	Environmental Information Processing	Signaling molecules and interaction	hsa04512	ECM-receptor interaction	13/86	89/8542	0.146067	14.5082	12.9184	3.24806e-12	1.51035e-10	1.29923e-10	1284/1282/7060/2811/7148/1311/3915/3339/7057/3908/3371/1292/1291	13
Bulk EVs	hsa05144	Human Diseases	Infectious disease: parasitic	hsa05144	Malaria	1986-07-01	50/8542	0.14	13.9056	9.22951	5.76159e-07	1.78609e-05	1.53642e-05	7060/4035/3039/1311/3043/7057/7412	7
Bulk EVs	hsa05150	Human Diseases	Infectious disease: bacterial	hsa05150	Staphylococcus aureus infection	1986-08-01	102/8542	0.0784314	7.79024	6.95721	7.71409e-06	0.000179353	0.000154282	3075/5648/716/3426/715/629/5340/4153	8
Bulk EVs	hsa04979	Organismal Systems	Digestive system	hsa04979	Cholesterol metabolism	1986-06-01	51/8542	0.117647	11.6854	7.7182	1.0942e-05	0.000203522	0.000175073	335/350/4035/336/337/255738	6
Bulk EVs	hsa05143	Human Diseases	Infectious disease: parasitic	hsa05143	African trypanosomiasis	1986-05-01	37/8542	0.135135	13.4224	7.63641	3.11236e-05	0.000482416	0.000414981	335/3039/3827/3043/7412	5
Bulk EVs	hsa04974	Organismal Systems	Digestive system	hsa04974	Protein digestion and absorption	1986-06-01	105/8542	0.0571429	5.67575	4.86153	0.000634109	0.00842459	0.00724696	1284/1282/1303/80781/1292/1291	6
Bulk EVs	hsa04145	Cellular Processes	Transport and catabolism	hsa04145	Phagosome	1986-07-01	159/8542	0.0440252	4.37282	4.32926	0.00106352	0.0112757	0.00969955	7060/78989/1311/715/7057/4153/8685	7
Bulk EVs	hsa05133	Human Diseases	Infectious disease: bacterial	hsa05133	Pertussis	1986-05-01	78/8542	0.0641026	6.36702	4.80191	0.0010912	0.0112757	0.00969955	722/725/716/710/715	5
Bulk EVs	hsa04977	Organismal Systems	Digestive system	hsa04977	Vitamin digestion and absorption	1986-03-01	26/8542	0.115385	11.4606	5.38702	0.00216712	0.0201542	0.017337	335/337/686	3
Bulk EVs	hsa05146	Human Diseases	Infectious disease: parasitic	hsa05146	Amoebiasis	1986-05-01	103/8542	0.0485437	4.82163	3.93498	0.00371969	0.0314483	0.0270523	1284/1282/3915/731/3908	5
Bulk EVs	hsa04350	Environmental Information Processing	Signal transduction	hsa04350	TGF-beta signaling pathway	1986-05-01	108/8542	0.0462963	4.59841	3.79513	0.00455485	0.0353001	0.0303657	7018/1387/1634/2200/7057	5
Bulk EVs	hsa05322	Human Diseases	Immune disease	hsa05322	Systemic lupus erythematosus	1986-05-01	141/8542	0.035461	3.52218	3.04538	0.0136605	0.0942213	0.0810505	730/716/715/729/731	5
Bulk EVs	hsa05222	Human Diseases	Cancer: specific types	hsa05222	Small cell lung cancer	1986-04-01	93/8542	0.0430108	4.27207	3.1995	0.0141838	0.0942213	0.0810505	1284/1282/3915/3908	4
Hepatocyte EVs	hsa04915	Organismal Systems	Endocrine system	hsa04915	Estrogen signaling pathway	21/227	139/8542	0.151079	5.6851	9.20122	8.19156e-11	1.87587e-08	1.62969e-08	1509/3857/51806/3861/342574/3858/3885/2771/3884/25984/3880/3320/810/3868/3881/3326/7184/3872/3860/3312/8689	21
Hepatocyte EVs	hsa00010	Metabolism	Carbohydrate metabolism	hsa00010	Glycolysis / Gluconeogenesis	14/227	67/8542	0.208955	7.86298	9.31786	1.64902e-09	1.88812e-07	1.64034e-07	3948/5230/3939/5223/5315/2597/2023/223/92483/226/3945/2821/7167/501	14
Hepatocyte EVs	hsa01200	Metabolism	Global and overview maps	hsa01200	Carbon metabolism	17/227	116/8542	0.146552	5.51473	8.08885	8.95369e-09	6.83465e-07	5.93771e-07	5230/5223/5315/847/2597/2023/7086/4191/226/2271/4199/4190/2821/6888/1431/22934/7167	17
Hepatocyte EVs	hsa00620	Metabolism	Carbohydrate metabolism	hsa00620	Pyruvate metabolism	11/227	47/8542	0.234043	8.80701	8.86723	2.74974e-08	1.57423e-06	1.36763e-06	3948/3939/5315/223/4191/92483/2271/4199/4190/3945/501	11
Hepatocyte EVs	hsa05150	Human Diseases	Infectious disease: bacterial	hsa05150	Staphylococcus aureus infection	15/227	102/8542	0.147059	5.53382	7.61078	6.57979e-08	3.01354e-06	2.61806e-06	3857/3861/342574/3858/3885/1828/3884/25984/3880/3868/3881/3872/3860/712/8689	15
Hepatocyte EVs	hsa01230	Metabolism	Global and overview maps	hsa01230	Biosynthesis of amino acids	12/227	75/8542	0.16	6.02079	7.21563	5.5247e-07	2.10859e-05	1.83187e-05	5230/383/5223/5315/2597/2023/7086/226/6888/1431/22934/7167	12
Hepatocyte EVs	hsa03050	Genetic Information Processing	Folding, sorting and degradation	hsa03050	Proteasome	9/227	46/8542	0.195652	7.36238	7.14871	2.63956e-06	8.63513e-05	7.50191e-05	5692/5686/5687/5683/5694/5688/5690/5689/5691	9
Hepatocyte EVs	hsa04145	Cellular Processes	Transport and catabolism	hsa04145	Phagosome	15/227	159/8542	0.0943396	3.55	5.36259	1.99716e-05	0.000571687	0.000496662	10376/10381/7277/7879/203068/526/10383/3916/948/7037/3673/3920/5879/3685/4353	15
Hepatocyte EVs	hsa00270	Metabolism	Amino acid metabolism	hsa00270	Cysteine and methionine metabolism	8/227	52/8542	0.153846	5.78922	5.72333	6.03308e-05	0.00153508	0.00133363	3948/3939/2937/4191/92483/191/4190/3945	8
Hepatocyte EVs	hsa05146	Human Diseases	Infectious disease: parasitic	hsa05146	Amoebiasis	11/227	103/8542	0.106796	4.01873	5.09253	8.51082e-05	0.00194898	0.00169321	383/6318/5052/6317/1278/7879/7414/81/1281/3315/1277	11
Hepatocyte EVs	hsa05017	Human Diseases	Neurodegenerative disease	hsa05017	Spinocerebellar ataxia	13/227	144/8542	0.0902778	3.39715	4.79319	0.00011316	0.00235579	0.00204663	7417/9821/7416/292/5692/5686/5687/5683/5694/5688/5690/5689/5691	13
Hepatocyte EVs	hsa04974	Organismal Systems	Digestive system	hsa04974	Protein digestion and absorption	10/227	105/8542	0.0952381	3.58381	4.40146	0.000456992	0.00872094	0.00757645	5645/1300/1278/5646/6510/1281/6520/5547/1277/476	10
Hepatocyte EVs	hsa05230	Human Diseases	Cancer: overview	hsa05230	Central carbon metabolism in cancer	8/227	71/8542	0.112676	4.24	4.52942	0.000553062	0.00974239	0.00846386	3948/3939/5223/5315/92483/6510/3945/6513	8
Hepatocyte EVs	hsa03010	Genetic Information Processing	Translation	hsa03010	Ribosome	13/227	172/8542	0.0755814	2.84412	4.03671	0.000649584	0.010105	0.00877891	6133/6201/6204/6233/6160/6188/6187/3921/6176/6207/6210/6128/6191	13
Hepatocyte EVs	hsa04066	Environmental Information Processing	Signal transduction	hsa04066	HIF-1 signaling pathway	10/227	110/8542	0.0909091	3.42091	4.22226	0.000661902	0.010105	0.00877891	3948/5230/3939/2597/2023/92483/226/3945/7037/6513	10
Hepatocyte EVs	hsa00030	Metabolism	Carbohydrate metabolism	hsa00030	Pentose phosphate pathway	5/227	31/8542	0.16129	6.06935	4.67174	0.00122507	0.0175339	0.0152328	7086/226/2821/6888/22934	5
Hepatocyte EVs	hsa04922	Organismal Systems	Endocrine system	hsa04922	Glucagon signaling pathway	9/227	107/8542	0.0841121	3.16514	3.72367	0.00211258	0.0284577	0.0247231	51806/3948/3939/5223/5315/810/92483/3945/6513	9
Hepatocyte EVs	hsa04142	Cellular Processes	Transport and catabolism	hsa04142	Lysosome	10/227	133/8542	0.075188	2.82932	3.51301	0.00280408	0.0353576	0.0307175	1509/2760/768239/1075/427/1508/5660/3074/3916/3920	10
Hepatocyte EVs	hsa00600	Metabolism	Lipid metabolism	hsa00600	Sphingolipid metabolism	6/227	54/8542	0.111111	4.18111	3.87444	0.0029336	0.0353576	0.0307175	2760/768239/427/5660/3074/4759	6
Hepatocyte EVs	hsa04970	Organismal Systems	Digestive system	hsa04970	Salivary secretion	8/227	97/8542	0.0824742	3.1035	3.44243	0.00416858	0.0465663	0.0404552	51806/1472/4069/810/6779/1755/5554/476	8
Hepatocyte EVs	hsa05418	Human Diseases	Cardiovascular disease	hsa05418	Fluid shear stress and atherosclerosis	10/227	141/8542	0.070922	2.66879	3.30128	0.00427027	0.0465663	0.0404552	51806/7295/3320/810/3326/7184/1499/2950/5879/3685	10
Hepatocyte EVs	hsa00020	Metabolism	Carbohydrate metabolism	hsa00020	Citrate cycle (TCA cycle)	4/227	30/8542	0.133333	5.01733	3.64182	0.00773606	0.0805253	0.0699576	4191/2271/4190/1431	4
Hepatocyte EVs	hsa00630	Metabolism	Carbohydrate metabolism	hsa00630	Glyoxylate and dicarboxylate metabolism	4/227	31/8542	0.129032	4.85548	3.55308	0.00870065	0.0866282	0.0752596	847/4191/4190/1431	4
Hepatocyte EVs	hsa03273	NA	NA	hsa03273	Virion - Lassa virus and SFTS virus	3/227	17/8542	0.176471	6.64058	3.84625	0.00956075	0.0892239	0.0775147	3916/7037/3920	3
Hepatocyte EVs	hsa00640	Metabolism	Carbohydrate metabolism	hsa00640	Propanoate metabolism	4/227	32/8542	0.125	4.70374	3.46807	0.0097406	0.0892239	0.0775147	3948/3939/92483/3945	4
