## Supplementary material for "Organ-specific isolation of hepatocyte extracellular vesicles from human plasma enables tissue-resolved proteomic and miRNA profiling": Table S7 - Unique Protein Groups across liver disease groups (Rel. Fig. 6).xlsx

Label	Group
1	Hepatocyte EVs HCC
2	Bulk EVs HCC
3	Hepatocyte EVs Cirrhosis
4	Bulk EVs Cirrhosis
Exclusive in 1 compared to 2	Exclusive in 2 compared to 1	Exclusive in 3 compared to 4	Exclusive in 4 compared to 3	Exclusive in 1 compared to 2, 3 and 4	Exclusive in 2 compared to 1, 3 and 4
XPO1	ADAMDEC1	IMPA2	CCDC187	XPO1	OLFM2
MOCS2	MYO1B	TGM5	FHAD1	FH	MFAP2
PNP	OLFM2	CUTA	DNM1L	TCP1	PCDH1
STATH	COL4A2	ALOX12B	ISLR	RPL7	NPTX1
SLPI	IGFBP2	CS	MAP2K7	NCL	ENTPD8
RPN1	AXL	LYPLA1	MYO1B	PRDX3	DENND5A
PRSS2	L1CAM	SERPINB7	CLEC3B	RPL9	SERPINA11
FH	NOTCH1	LY6G6C	COL4A2	PGD	SLFN12
CKB	APLP1	MOCS2	MUC1	RARS1	FCAMR
GM2A	MFAP2	SLPI	IGFBP2	RPS23	HSPA6
TCP1	PCDH1	CSTB	MARCKS	RPS18
RPL7	IFT88	SERPINB2	L1CAM	RPL23
NCL	LTBP2	PSAP	SFTPD	RPL30
UBA1	PCOLCE	SLURP2;LYNX1	APLP1	GLO1
PRDX3	NPTX1	CTSA	ATXN1	NSUN2
RPL9	SDK2	CKB	AKAP12	EIF3A
PGD	ENTPD8	GM2A	TFF3	PDIA6
RARS1	DENND5A	TALDO1	FSTL1	TRIM72
HSPE1	SERPI11	VDAC2	LTBP2	NLN
RPS7	SLFN12	FASN	PCOLCE	LACRT
RPS23	B3GNT7	SSR4	PTPRK	VIM
RPS18	STAB2	SLURP1	RPE65	SYNCRIP
SNRPE	FCAMR	RPS7	SDK2	ANP32A
SNRPD3	NRCAM	SNRPD3	MAP3K21	H2AZ1;H2AZ2
RPL23	NEO1	COL10A1	SDK1	ENO2
RPL30	ADGRL4	LY6D	ADAMTSL2	HSP90AB4P
RPL31	CNTN3	CST6	SFTPA2;SFTPA1	SET
GLO1	CTSF	IAH1	LILRA2	YWHAG
NSUN2	FBLN5	LGALSL	USHBP1	PRDX5
ASAH1	COL4A1	ACSM3	SMG8	PHB
EIF3A	DCN	OBSCN	TGFBRAP1	CCT6A
LY6D	CFHR5	PSAPL1	STAB2	SRSF7
PDIA6	HSPA6	MAST2	ROBO4	TMED9
OBSCN	CR2	PLBD1	DYRK2	C11orf54
PSAPL1	PCSK6	GDPD3	HTRA1	EIF3L
PLBD1	CDH13	HOOK3	CREBBP
TRIM72	CD163	PLD3	PLD4
SERPI12	CNTN4	SERPI12	ALPK3
ZG16B	COL12A1	GCC2	ZNF570
NLN	CDH23	SDR9C7	FGFBP2
LACRT	DPEP2	WDR36	CDHR5
MDN1	SLC38A10	RB1CC1	ADGRL4
PKD2L1	EMILIN1	DENND1A	CNTN3
CPA4		WFDC12	WRAP73
NEU2		MAL2	CTSF
VIM		BPIFA2	FBLN5
KRT75		SMARCD1	GNPTG
NPEPPS		ZNF512B	PTPRQ
TUBA3C;TUBA3D		ALS2	CLEC11A
TUBB3		GSDMA	ANGPTL3
DDX3X		MACROD1	LYVE1
SYNCRIP		JAM3	FBLL1
ANP32A		LDHAL6B	STARD9
SERPINB8		RSE7	LILRA3
PTBP1		RPP21	HBG1
LDHC		UPF2	COL4A1
MBP		RAB18	SERPINE2
H2AZ1;H2AZ2		MBNL1	CSF1R
ENO2		MDN1	DCN
HSP90AB4P		CALML5	THBS2
HNRNPA1		PKD2L1	MMP2
HNRNPA2B1		CPA4	CFHR5
SET		NUDT5	CFHR3
CTNNB1		SLC39A10	ACAN
GART		KRT86	CR2
YWHAG		KRT75	CAST
PRDX5		KRT79	PTPRZ1
PHB		KRT6C	PCSK6
EIF4A1		NPEPPS	CAC2D1
CCT6A		TUBA3C;TUBA3D	GALC
SSR1		EVPL	CDH6
RPS10		TGOLN2	CDH13
CAPZA1		SYNGR2	BASP1
CCT3		NME2	ITIH4
EIF6		SERPINB8	POSTN
SRSF7		KRT31	PI16
QPCT		KRT33B	CD163
TMED9		KRT34	CNTN4
PHB2		PTBP1	CEMIP
TOLLIP		LDHC	FCRL5
C11orf54		TFR2	COL12A1
EIF3L		SOD2	DPEP2
		ANXA4	ST3GAL6
		RO60
		H1-4
		IDE
		CTNNB1
		RAB6A
		GART
		SPRR2F
		AHCY
		ATP5F1A
		SFN
		SERPINB4
		EIF4A1
		DDOST
		MDH1
		RPS10
		CAPZA1
		CAPZB
		ME1
		KLK7
		HSD17B4
		EIF6
		EPPK1
		CAMK2D
		SCARB2
		ECM1
		QPCT
		ABCB6
		MYLK2
		PLA2G4E
		YOD1
		DH12
		SDR16C5
		PSMD1
		TOLLIP
		SCPEP1
		IL36G
		VDAC3
