## Supplementary material for "Organ-specific isolation of hepatocyte extracellular vesicles from human plasma enables tissue-resolved proteomic and miRNA profiling": Table S8 - KEGG pathway associated with protein-groups enriched in bulk and hep. EV across liver disease phenotypes (Rel. Fig. 6)

	category	Description	GeneRatio	RichFactor	FoldEnrichment	p.adjust	group
hsa01200	Metabolism	Carbon metabolism	15/142	0.128205128	7.812387143	1.07E-07	UP.HEP.EVs.HCC
hsa00010	Metabolism	Glycolysis / Gluconeogenesis	11/142	0.164179104	10.00451966	8.17E-07	UP.HEP.EVs.HCC
hsa01230	Metabolism	Biosynthesis of amino acids	10/142	0.133333333	8.124882629	1.77E-05	UP.HEP.EVs.HCC
hsa04915	Organismal Systems	Estrogen signaling pathway	13/142	0.09352518	5.699108319	1.77E-05	UP.HEP.EVs.HCC
hsa00620	Metabolism	Pyruvate metabolism	8/142	0.170212766	10.37219059	2.80E-05	UP.HEP.EVs.HCC
hsa04066	Envrnmnt. Info. Process.	HIF-1 signaling pathway	9/142	0.081818182	4.985723431	0.002249312	UP.HEP.EVs.HCC
hsa00030	Metabolism	Pentose phosphate pathway	5/142	0.161290323	9.828487051	0.003379002	UP.HEP.EVs.HCC
hsa05150	Human Diseases	Staphylococcus aureus infection	8/142	0.078431373	4.779342723	0.005714875	UP.HEP.EVs.HCC
hsa05230	Human Diseases	Central carbon metabolism in cancer	6/142	0.084507042	5.149573497	0.020610272	UP.HEP.EVs.HCC
hsa00270	Metabolism	Cysteine and methionine metabolism	5/142	0.096153846	5.859290358	0.027453968	UP.HEP.EVs.HCC
hsa00600	Metabolism	Sphingolipid metabolism	5/142	0.092592593	5.642279604	0.029585174	UP.HEP.EVs.HCC
hsa04540	Cellular Processes	Gap junction	6/142	0.065217391	3.974127373	0.058146676	UP.HEP.EVs.HCC
hsa04145	Cellular Processes	Phagosome	8/142	0.050314465	3.065993445	0.062227658	UP.HEP.EVs.HCC
hsa05146	Human Diseases	Amoebiasis	6/142	0.058252427	3.549706003	0.086344357	UP.HEP.EVs.HCC
hsa04922	Organismal Systems	Glucagon signaling pathway	6/142	0.056074766	3.417006713	0.096595793	UP.HEP.EVs.HCC
hsa04610	Organismal Systems	Complement and coagulation cascades	16/57	0.181818182	27.60127592	9.12E-18	UP.BULK.EVs.HCC
hsa04512	Envrnmnt. Info. Process.	ECM-receptor interaction	07//1957	0.078651685	11.93987778	5.85E-05	UP.BULK.EVs.HCC
hsa05133	Human Diseases	Pertussis	04//57	0.051282051	7.784975259	0.039211666	UP.BULK.EVs.HCC
hsa04514	Envrnmnt. Info. Process.	Cell adhesion molecules	05//57	0.03125	4.743969298	0.042442923	UP.BULK.EVs.HCC
hsa05144	Human Diseases	Malaria	03//57	0.06	9.108421053	0.042442923	UP.BULK.EVs.HCC
hsa051501	Human Diseases	Staphylococcus aureus infection	04//57	0.039215686	5.953216374	0.042442923	UP.BULK.EVs.HCC
hsa04979	Organismal Systems	Cholesterol metabolism	03//57	0.058823529	8.929824561	0.042442923	UP.BULK.EVs.HCC
hsa04974	Organismal Systems	Protein digestion and absorption	04//57	0.038095238	5.783124478	0.042442923	UP.BULK.EVs.HCC
hsa04350	Envrnmnt. Info. Process.	TGF-beta signaling pathway	04//57	0.037037037	5.622482131	0.042442923	UP.BULK.EVs.HCC
hsa04977	Organismal Systems	Vitamin digestion and absorption	02//57	0.076923077	11.67746289	0.087643455	UP.BULK.EVs.HCC
hsa04142	Cellular Processes	Lysosome	NA	NA	NA	NA	UP.BULK.EVs.HCC
hsa000101	Metabolism	Glycolysis / Gluconeogenesis	NA	NA	NA	NA	UP.BULK.EVs.HCC
hsa012001	Metabolism	Carbon metabolism	NA	NA	NA	NA	UP.BULK.EVs.HCC
hsa012301	Metabolism	Biosynthesis of amino acids	NA	NA	NA	NA	UP.BULK.EVs.HCC
hsa006201	Metabolism	Pyruvate metabolism	NA	NA	NA	NA	UP.BULK.EVs.HCC
hsa002701	Metabolism	Cysteine and methionine metabolism	NA	NA	NA	NA	UP.BULK.EVs.HCC
hsa041451	Cellular Processes	Phagosome	NA	NA	NA	NA	UP.BULK.EVs.HCC
hsa006001	Metabolism	Sphingolipid metabolism	NA	NA	NA	NA	UP.BULK.EVs.HCC
hsa04216	Cellular Processes	Ferroptosis	NA	NA	NA	NA	UP.BULK.EVs.HCC
hsa051502	Human Diseases	Staphylococcus aureus infection	12/159	0.117647059	6.402515723	6.53E-05	UP.HEP.EVs.CIRR
hsa049151	Organismal Systems	Estrogen signaling pathway	13/159	0.09352518	5.089769694	0.00015136	UP.HEP.EVs.CIRR
hsa041421	Cellular Processes	Lysosome	12/159	0.090225564	4.910200028	0.000378463	UP.HEP.EVs.CIRR
hsa000102	Metabolism	Glycolysis / Gluconeogenesis	8/159	0.119402985	6.498075659	0.001458915	UP.HEP.EVs.CIRR
hsa012002	Metabolism	Carbon metabolism	10/159	0.085470085	4.651400312	0.00222175	UP.HEP.EVs.CIRR
hsa012302	Metabolism	Biosynthesis of amino acids	8/159	0.106666667	5.804947589	0.00222175	UP.HEP.EVs.CIRR
hsa051461	Human Diseases	Amoebiasis	9/159	0.087378641	4.755266532	0.00321845	UP.HEP.EVs.CIRR
hsa006202	Metabolism	Pyruvate metabolism	6/159	0.127659574	6.947410678	0.005194342	UP.HEP.EVs.CIRR
hsa002702	Metabolism	Cysteine and methionine metabolism	6/159	0.115384615	6.279390421	0.008116755	UP.HEP.EVs.CIRR
hsa041452	Cellular Processes	Phagosome	10/159	0.062893082	3.422728531	0.013902744	UP.HEP.EVs.CIRR
hsa040661	Envrnmnt. Info. Process.	HIF-1 signaling pathway	8/159	0.072727273	3.957918811	0.017114119	UP.HEP.EVs.CIRR
hsa05017	Human Diseases	Spinocerebellar ataxia	9/159	0.0625	3.401336478	0.022443671	UP.HEP.EVs.CIRR
hsa006002	Metabolism	Sphingolipid metabolism	5/159	0.092592593	5.039017004	0.047710146	UP.HEP.EVs.CIRR
hsa049221	Organismal Systems	Glucagon signaling pathway	7/159	0.065420561	3.560277435	0.051172959	UP.HEP.EVs.CIRR
hsa042161	Cellular Processes	Ferroptosis	4/159	0.095238095	5.182988919	0.098061909	UP.HEP.EVs.CIRR
hsa046101	Organismal Systems	Complement and coagulation cascades	24/75	0.272727273	31.46545455	8.35E-29	UP.BULK.EVs.CIRR
hsa045121	Envrnmnt. Info. Process.	ECM-receptor interaction	07//75	0.078651685	9.074307116	0.000518461	UP.BULK.EVs.CIRR
hsa051503	Human Diseases	Staphylococcus aureus infection	07//75	0.068627451	7.917777778	0.000846931	UP.BULK.EVs.CIRR
hsa051441	Human Diseases	Malaria	05//75	0.1	11.53733333	0.001603942	UP.BULK.EVs.CIRR
hsa05143	Human Diseases	African trypanosomiasis	03//75	0.081081081	9.354594595	0.073229456	UP.BULK.EVs.CIRR
hsa051331	Human Diseases	Pertussis	04//75	0.051282051	5.916581197	0.073229456	UP.BULK.EVs.CIRR
hsa041422	Cellular Processes	Lysosome	NA	NA	NA	NA	UP.BULK.EVs.CIRR
hsa000103	Metabolism	Glycolysis / Gluconeogenesis	NA	NA	NA	NA	UP.BULK.EVs.CIRR
hsa012003	Metabolism	Carbon metabolism	NA	NA	NA	NA	UP.BULK.EVs.CIRR
hsa012303	Metabolism	Biosynthesis of amino acids	NA	NA	NA	NA	UP.BULK.EVs.CIRR
hsa006203	Metabolism	Pyruvate metabolism	NA	NA	NA	NA	UP.BULK.EVs.CIRR
hsa002703	Metabolism	Cysteine and methionine metabolism	NA	NA	NA	NA	UP.BULK.EVs.CIRR
hsa041453	Cellular Processes	Phagosome	NA	NA	NA	NA	UP.BULK.EVs.CIRR
hsa006003	Metabolism	Sphingolipid metabolism	NA	NA	NA	NA	UP.BULK.EVs.CIRR
hsa042162	Cellular Processes	Ferroptosis	NA	NA	NA	NA	UP.BULK.EVs.CIRR
