## Supplementary material for "Organ-specific isolation of hepatocyte extracellular vesicles from human plasma enables tissue-resolved proteomic and miRNA profiling": Table S9- DESeq2 MicroRNAs Hepatocyte EVs HCC vs Hepatocyte EVs Cirrhosis results (Rel. Fig. 7)

	baseMean	log2FoldChange	log2FoldChange SE	pvalue
hsa-miR-22-3p	62.79909066	1.467696831	0.476945323	0.002088953
hsa-miR-23a-3p	28.59703314	1.081710832	0.493892382	0.028511535
hsa-miR-23b-3p	20.62675083	1.165922313	0.526177288	0.02670277
hsa-miR-221-3p	9.13052352	1.279948454	0.599307385	0.03270283
hsa-miR-124-3p	2.331751058	2.302288806	0.997568292	0.021004646
hsa-miR-191-5p	17.01593084	0.567497218	0.347663402	0.10261252
hsa-let-7a-5p	12.01851574	-0.699933446	0.436155249	0.108542115
hsa-miR-126-3p	8.4986622	0.887547745	0.548333919	0.105527676
hsa-miR-223-3p	8.010740921	1.068070862	0.717020429	0.136330458
hsa-miR-126-5p	8.460110534	0.753756528	0.563162918	0.180754926
hsa-miR-24-3p	2.833910967	-1.098564241	0.853362188	0.197977048
hsa-miR-16-5p	199.7926674	-0.343678618	0.306346683	0.261921238
hsa-miR-15a-5p	8.606490455	-0.651047194	0.57733723	0.259458347
hsa-miR-103a-3p	8.077312167	-0.606392022	0.591930446	0.305631648
hsa-miR-486-5p	51.86766375	-0.384235153	0.406855289	0.344964003
hsa-miR-451a	46.77602664	-0.186129579	0.385427599	0.629154599
hsa-miR-27a-3p	6.820554504	0.127772719	0.579415364	0.82546614
hsa-miR-93-5p	4.791683717	-0.060017373	0.68831188	0.930516492
hsa-miR-26a-5p	8.739809413	0.105865111	0.406690067	0.794625381
hsa-miR-17-5p	4.227874443	-0.103859362	0.663849722	0.875678242
hsa-let-7b-5p	14.02305772	-0.036144241	0.370093637	0.922200356
hsa-miR-34a-5p	9.400400955	0.547714684	0.674207706	0.416572063
hsa-let-7g-5p	12.88485479	-0.260686875	0.453386636	0.565306872
hsa-miR-27b-3p	5.231945614	0.250837624	0.681587921	0.712858718
hsa-miR-92a-3p	9.374582521	0.312780109	0.47719008	0.512170149
hsa-miR-15b-5p	20.85986307	-0.278574218	0.357218202	0.435483122
hsa-miR-26b-5p	10.87188301	0.057170412	0.495454439	0.908136125
hsa-miR-423-5p	3.135185927	-0.538072018	0.796468246	0.499312127
hsa-let-7f-5p	6.981870726	-0.238755512	0.493275487	0.628371228
hsa-miR-181a-5p	2.301711647	0.160095583	1.012565739	0.874371044
hsa-miR-142-5p	2.81967123	-0.431300867	0.989808168	0.66302402
hsa-miR-25-3p	9.147138416	0.326207789	0.535759588	0.542610798
hsa-miR-106b-5p	2.978826442	-0.180178368	0.880681171	0.83789264
hsa-miR-20a-5p	2.982328446	-0.223061645	0.792317172	0.778303349
hsa-let-7d-5p	2.837133151	0.271157237	0.980446387	0.782114079
hsa-miR-185-5p	2.528837087	-0.388871397	0.831597404	0.640056515
hsa-miR-101-3p	3.596299386	0.212022382	0.966472627	0.826355968
hsa-miR-320a	4.385715618	-0.03383852	0.629811356	0.957151854
hsa-miR-144-3p	14.23596792	0.000418942	0.487294959	0.999314034
