## Supplementary material for "Organ-specific isolation of hepatocyte extracellular vesicles from human plasma enables tissue-resolved proteomic and miRNA profiling": Table S10- DESeq2 MicroRNAs Bulk EVs HCC vs Bulk EVs Cirrhosis results (Rel. Fig. 7)

	baseMean	log2FoldChange	log2FoldChange SE	pvalue
hsa-miR-100-5p	140.9470977	1.579741398	0.358951542	1.07759127841642e-05
hsa-miR-210-3p	17.04884229	1.708540408	0.531890393	0.001317208
hsa-miR-122-5p	1549.740737	2.27710122	0.709529835	0.001330539
hsa-miR-20b-5p	50.27701188	-1.085922637	0.321686351	0.000736231
hsa-miR-455-3p	32.61301179	2.849858128	0.850746224	0.000808602
hsa-miR-194-5p	246.9355124	1.165423883	0.437120402	0.007672789
hsa-miR-192-5p	123.4684977	1.2214878	0.449640264	0.006595846
hsa-let-7a-3p	4.494598366	2.549977117	0.955156691	0.007592016
hsa-miR-199a-3p|hsa-miR-199b-3p	510.9262532	0.643241017	0.256619865	0.012190171
hsa-miR-24-3p	964.7550567	0.439897037	0.181204763	0.015198089
hsa-miR-375	25.68921569	2.711737106	1.124581142	0.015894426
hsa-miR-17-5p	417.1956433	-0.567370019	0.242887913	0.019494706
hsa-miR-330-3p	2.688618351	2.283827844	0.994282582	0.021621022
hsa-let-7c-5p	52.02093576	0.833720838	0.372040214	0.02502978
hsa-miR-92b-3p	28.25196812	0.684404732	0.328946063	0.037470658
hsa-miR-224-5p	34.23633504	0.966141097	0.466758753	0.038462281
hsa-miR-200a-3p	7.016741471	1.798622964	0.850323542	0.034411041
hsa-miR-106b-3p	62.29334827	-0.647926932	0.309764902	0.036467763
hsa-miR-576-5p	7.576920706	-1.237229322	0.601736312	0.039772992
hsa-miR-1224-5p	1.732844647	-3.960928216	1.824819761	0.029962482
hsa-miR-182-5p	11.30448741	-1.277411433	0.628556647	0.042123977
hsa-let-7f-5p	1323.502828	-0.466081677	0.234103735	0.046489745
hsa-miR-125b-2-3p	4.534789423	1.965734075	0.985858261	0.046159515
hsa-miR-146a-5p	486.2744606	0.465243549	0.256586976	0.069800953
hsa-miR-122-3p	26.15226886	2.36532678	1.286809901	0.06604292
hsa-miR-628-3p	16.16816637	-0.891355151	0.487843284	0.067679594
hsa-miR-328-3p	4.669677282	-1.555080334	0.848844628	0.066951951
hsa-miR-548ad-5p|hsa-miR-548ae-5p	3.870143842	-1.492778012	0.801858592	0.062652799
hsa-miR-23a-3p	4207.331696	0.341228123	0.193064553	0.077156209
hsa-miR-20a-5p	435.6867097	-0.362367802	0.204003663	0.075686637
hsa-miR-93-5p	395.3626461	-0.375002088	0.222573354	0.09201806
hsa-miR-15b-5p	5321.413891	-0.388839726	0.226121785	0.085504609
hsa-miR-378a-3p	101.3876202	0.504896	0.296518848	0.08861579
hsa-let-7d-5p	426.4894383	-0.368838139	0.219462431	0.092832153
hsa-miR-18b-5p	19.69107718	-0.765750015	0.448040321	0.087430649
hsa-miR-221-3p	391.2944708	0.407391982	0.245631901	0.097207167
hsa-miR-500a-5p	5.732572761	-1.451086654	0.882817758	0.100238395
hsa-miR-199a-5p	16.88277504	0.748454307	0.468851667	0.11040927
hsa-let-7a-5p	1831.782254	-0.330018624	0.218243047	0.13049291
hsa-miR-103a-3p	1569.623834	-0.339802754	0.231566909	0.142265545
hsa-miR-22-5p	50.39531613	0.528669131	0.337065346	0.11677685
hsa-miR-125b-5p	157.0235961	0.534143108	0.363249628	0.141437913
hsa-miR-30e-5p	78.5625535	0.408606163	0.272695031	0.134029425
hsa-miR-744-5p	34.86671844	0.591178613	0.381689317	0.121418341
hsa-miR-584-5p	13.8646429	-0.685134575	0.464259267	0.140008726
hsa-miR-1285-3p	3.832381603	1.870453781	1.256406385	0.136557663
hsa-miR-183-5p	12.5687102	-0.859169513	0.581471148	0.139520519
hsa-miR-339-5p	6.964553902	-1.049247304	0.687334638	0.126874174
hsa-miR-17-3p	47.56884003	-0.421246072	0.291166406	0.147965921
hsa-miR-877-5p	3.448135961	2.000047872	1.427286932	0.16112633
hsa-miR-223-3p	1782.773539	0.384078431	0.278628947	0.168061784
hsa-miR-4286	5.539723658	0.993027923	0.715255979	0.165029522
hsa-miR-23b-3p	1434.562487	0.46358814	0.358189745	0.195578057
hsa-miR-34a-5p	12.55348763	0.661834777	0.501538434	0.186965499
hsa-miR-18a-5p	238.9670337	-0.4181026	0.310428881	0.178027031
hsa-miR-4732-3p	9.869026007	-0.835210183	0.636141946	0.189206358
hsa-miR-146b-5p	232.8231008	0.389609802	0.290686469	0.180144782
hsa-miR-106a-5p	59.17396737	-0.559423869	0.415376295	0.178048474
hsa-miR-29c-3p	43.06572249	0.357163693	0.279639488	0.201521374
hsa-miR-96-5p	157.785334	-0.49914523	0.377530869	0.186124563
hsa-miR-423-3p	15.54284528	-0.520532708	0.399641468	0.192745777
hsa-miR-144-5p	15.65485364	-0.99182264	0.772789082	0.199340586
hsa-miR-505-3p	7.759295728	-0.915861072	0.742312025	0.217279199
hsa-miR-22-3p	577.4041808	0.325151071	0.289086842	0.260694041
hsa-let-7g-5p	1814.341282	-0.264416005	0.232380826	0.255180459
hsa-miR-130a-3p	718.0800544	0.321726653	0.267007353	0.228228181
hsa-miR-320b	13.18257995	0.581974097	0.5221312	0.2650164
hsa-miR-144-3p	2069.130347	-0.287670863	0.262736723	0.273559739
hsa-miR-142-5p	564.2365796	0.234934161	0.213230216	0.270554526
hsa-miR-106b-5p	607.0929299	-0.299111068	0.250017019	0.231555
hsa-miR-335-5p	111.5384604	0.419066409	0.36766608	0.254368942
hsa-miR-369-3p	29.72695796	0.493797661	0.42861928	0.249293991
hsa-miR-454-3p	40.75457045	-0.478377268	0.397175143	0.22841602
hsa-miR-574-3p	20.7409923	0.612833604	0.551071718	0.266105496
hsa-miR-502-3p	35.21310199	-0.384281463	0.341652571	0.260685392
hsa-miR-224-3p	4.216192763	1.029049861	0.887265523	0.246130562
hsa-miR-337-5p	6.906293629	1.104058967	1.000468941	0.269792093
hsa-miR-660-5p	11.38685468	-0.58901701	0.536446243	0.272205275
hsa-miR-190a-5p	8.531549573	-0.689888255	0.621845242	0.267248548
hsa-miR-21-5p	803.8531984	-0.333311633	0.316584882	0.292416637
hsa-miR-7-5p	6.540731554	-0.682967894	0.639010336	0.285164281
hsa-miR-222-3p	70.10502544	-0.338923647	0.318475615	0.287235409
hsa-miR-361-5p	137.4657371	0.238316585	0.225637714	0.290880835
hsa-miR-200b-3p	4.108288542	0.958336752	0.911341713	0.292998315
hsa-miR-99a-5p	948.353389	0.360598251	0.355904799	0.310970667
hsa-miR-30a-3p	56.08581987	0.42009767	0.413105057	0.309188177
hsa-miR-30b-5p	33.70691547	0.445807181	0.433964736	0.304284421
hsa-miR-941	13.17108852	-0.666794329	0.650162032	0.305088763
hsa-miR-141-3p	12.57935672	-0.691911889	0.681420175	0.309916701
hsa-miR-942-5p	7.92621794	0.624739576	0.621177199	0.31454312
hsa-miR-30c-5p	63.80361151	-0.382742862	0.386026558	0.321444615
hsa-miR-652-3p	251.5127313	-0.234215821	0.239451535	0.328007778
hsa-miR-16-5p	33826.57969	-0.200354049	0.208445124	0.336459827
hsa-miR-181a-2-3p	9.267269354	0.655915922	0.69146982	0.342833178
hsa-miR-203a-3p	7.569730202	0.91441038	0.978894735	0.350239241
hsa-miR-335-3p	4.867373664	0.738020713	0.796923193	0.35440044
hsa-miR-95-3p	11.13469161	0.625934735	0.676372477	0.354742777
hsa-miR-92a-3p	1186.635801	0.222889764	0.252320011	0.377041025
hsa-miR-423-5p	661.6399193	0.296360817	0.329827089	0.368900986
hsa-miR-574-5p	19.95179321	0.361169233	0.399811462	0.366340768
hsa-miR-625-5p	17.04875271	-0.406349665	0.46105215	0.378126825
hsa-miR-532-3p	4.151438453	0.982083535	1.10112789	0.372452586
hsa-miR-486-5p	11824.16845	0.179436186	0.286478566	0.531084628
hsa-miR-191-5p	4009.092221	-0.124003847	0.171801852	0.47042722
hsa-miR-27a-3p	2684.870297	0.096032125	0.203462468	0.636934367
hsa-miR-27b-3p	1103.474881	0.173120242	0.240553826	0.471725973
hsa-miR-125a-5p	394.6682305	-0.175792453	0.324314476	0.587788754
hsa-miR-15a-5p	1796.060443	0.212472917	0.357932446	0.552771799
hsa-miR-26b-5p	2682.420252	-0.152068657	0.220560211	0.490530376
hsa-miR-320a	481.0460531	0.120956974	0.214297282	0.572457848
hsa-miR-424-5p	132.3426101	-0.141373522	0.334011934	0.67210638
hsa-miR-25-3p	1148.714659	-0.158168824	0.214629924	0.461160402
hsa-miR-10a-5p	527.8659331	-0.226819161	0.277908776	0.414406298
hsa-miR-342-3p	373.3457459	0.144708175	0.327308023	0.658405133
hsa-let-7i-5p	417.2540731	-0.144882127	0.229821065	0.528424579
hsa-miR-29b-3p	276.0307729	-0.127397493	0.198884659	0.521808805
hsa-miR-148b-3p	174.701162	0.133397871	0.28525918	0.640043889
hsa-miR-484	179.9748257	-0.083561995	0.196476628	0.670616193
hsa-miR-195-5p	114.0971909	-0.125743304	0.297425085	0.672460867
hsa-miR-185-5p	264.8833273	-0.189457261	0.254023004	0.455771817
hsa-miR-30e-3p	84.56520882	0.195539388	0.370008115	0.597170915
hsa-miR-374b-5p	156.3226623	-0.27177932	0.341785449	0.426511583
hsa-miR-186-5p	174.2389853	-0.140920613	0.203058403	0.487688133
hsa-miR-145-5p	89.34719401	0.262209593	0.416380912	0.528868043
hsa-miR-107	162.8041687	0.252973335	0.354337583	0.475268538
hsa-miR-143-3p	70.15312122	0.245643171	0.332323924	0.459805061
hsa-miR-140-3p	119.0934267	0.135687896	0.190454365	0.476190443
hsa-let-7e-5p	66.54316056	-0.15459831	0.382609582	0.686166518
hsa-miR-30a-5p	60.42148155	0.354671178	0.411837531	0.389132319
hsa-miR-28-3p	50.36803335	0.266431447	0.36939566	0.470747675
hsa-miR-130b-3p	33.39799023	0.208569928	0.432909743	0.629957854
hsa-miR-128-3p	31.49821601	0.31018547	0.368034936	0.399331758
hsa-miR-19b-3p	36.91297329	0.179677353	0.331292191	0.587575268
hsa-miR-590-3p	11.60280249	0.482185646	0.636911632	0.449008907
hsa-miR-374a-5p	47.29199619	-0.253095912	0.469564937	0.58988625
hsa-miR-425-3p	30.122381	0.223818831	0.430930259	0.603492098
hsa-miR-223-5p	16.65753147	0.626899684	0.74045848	0.39719738
hsa-miR-31-5p	15.11841733	0.263686286	0.635897005	0.678384793
hsa-miR-15b-3p	21.38038992	0.181085889	0.427717003	0.67201963
hsa-miR-2110	12.92964834	-0.349461656	0.563690738	0.535288857
hsa-miR-181a-3p	9.664562752	0.304185019	0.610321957	0.618201496
hsa-miR-532-5p	30.32711736	0.181653322	0.360305051	0.614145188
hsa-miR-362-5p	42.74561462	-0.310568094	0.398052928	0.435262519
hsa-miR-486-3p	24.03112433	0.282463992	0.425703294	0.506995556
hsa-miR-301a-3p	24.35459208	-0.33753162	0.456646723	0.459814329
hsa-miR-342-5p	10.37045619	-0.275098541	0.592396949	0.642374011
hsa-miR-320d	9.3028028	0.366283291	0.624360287	0.557436289
hsa-miR-151b	18.9395701	0.350681561	0.433591721	0.418640045
hsa-miR-3615	5.495761527	-0.432185803	0.697259413	0.535366409
hsa-miR-500a-3p	33.00426056	-0.156700691	0.383551206	0.682868312
hsa-miR-197-3p	16.48461752	-0.147524481	0.356437107	0.678957284
hsa-miR-1307-3p	24.47362255	-0.216309951	0.491261611	0.659708838
hsa-miR-155-5p	5.572976567	0.328308046	0.783053776	0.675021535
hsa-miR-1908-5p	7.625195081	0.30966918	0.754896497	0.681648905
hsa-miR-874-3p	9.801877591	0.447834728	0.699148614	0.521819664
hsa-miR-32-5p	14.68804682	0.297307266	0.525331693	0.571433212
hsa-miR-503-5p	16.195423	0.260223687	0.567674364	0.646662867
hsa-miR-130b-5p	2.570376344	-0.66052741	1.181853932	0.576236179
hsa-miR-21-3p	3.342879791	0.644875531	0.971464594	0.506806905
hsa-miR-624-5p	11.65560018	-0.213747099	0.463922124	0.644985742
hsa-miR-629-5p	5.384772269	0.38898398	0.697618885	0.577125692
hsa-miR-3200-3p	3.565159373	-0.510709162	0.857491407	0.551452388
hsa-miR-200c-3p	10.64312566	0.350515703	0.701836943	0.61747922
hsa-miR-376a-3p	4.573622467	-0.607431792	1.08063387	0.574043164
hsa-miR-671-5p	2.782513888	-0.567232397	1.206615532	0.638282132
hsa-miR-374a-3p	7.746840988	-0.371178335	0.703680386	0.59785931
hsa-miR-323a-3p	3.40065923	-0.867339956	1.223103387	0.478243478
hsa-miR-495-3p	3.960573613	-0.473008903	0.803155312	0.555902682
hsa-miR-664a-3p	5.130838911	0.33166854	0.77018001	0.666731832
hsa-miR-32-3p	3.319592277	0.583625464	0.862137605	0.49843664
hsa-miR-188-5p	3.631782456	0.440780039	0.90309264	0.625494287
hsa-miR-409-5p	3.923538933	0.449476731	1.054498954	0.66992807
hsa-miR-99b-3p	3.252096977	-0.475909514	1.079101546	0.659195734
hsa-miR-16-2-3p	14.22082505	-0.400920605	0.630454437	0.524826478
hsa-miR-193a-5p	4.955810038	0.468070541	0.924094328	0.612492958
hsa-miR-627-5p	7.193146846	0.371585191	0.906770527	0.681960248
hsa-miR-4732-5p	7.646243817	0.680986257	0.806246832	0.3983133
hsa-miR-505-5p	5.967405364	0.422049251	0.92110534	0.646809709
hsa-miR-421	6.934012263	0.397927201	0.772469649	0.606457738
hsa-miR-324-3p	3.782697084	-0.543466999	1.007544219	0.589612492
hsa-miR-26b-3p	3.31964879	-0.474445638	0.995952695	0.633808191
hsa-miR-483-5p	3.882535877	0.525829838	1.139188808	0.644380608
hsa-miR-654-3p	2.64160761	-0.554602699	1.198438271	0.643528387
hsa-miR-181c-3p	2.664375436	-0.647379024	1.205150144	0.591145308
hsa-miR-451a	6634.564857	-0.12053969	0.309905097	0.697308115
hsa-let-7b-5p	1146.89592	-0.082897019	0.212376609	0.696292343
hsa-miR-26a-5p	3392.626236	0.107370223	0.295360788	0.716214782
hsa-miR-363-3p	338.2282374	-0.112154032	0.304574287	0.71270017
hsa-miR-425-5p	127.8529533	-0.078951037	0.217764725	0.716939571
hsa-miR-214-3p	59.7595158	-0.140066336	0.401961918	0.727497203
hsa-miR-151a-5p	16.40284283	-0.138416701	0.399404296	0.728923503
hsa-miR-589-5p	4.398846045	0.337062883	0.949552666	0.722611929
hsa-miR-30d-5p	175.4768456	0.056795377	0.176535006	0.747662528
hsa-miR-501-3p	45.0526424	0.141736671	0.447288182	0.751334673
hsa-miR-376c-3p	26.18782381	-0.158030659	0.483298252	0.743680201
hsa-miR-450a-5p	10.56229406	0.202043148	0.605472553	0.738609742
hsa-miR-320c	5.531335292	0.227518749	0.723493239	0.753162178
hsa-miR-598-3p	5.259847712	0.303967218	0.907911347	0.737777208
hsa-miR-10b-5p	1559.165835	-0.075255157	0.268271154	0.779079347
hsa-miR-181a-5p	654.2928979	-0.054871334	0.195254929	0.778691941
hsa-miR-340-5p	18.58189752	-0.11856465	0.417048635	0.776184671
hsa-miR-19a-3p	9.311639109	-0.177666277	0.64484384	0.78291807
hsa-miR-424-3p	6.048015457	-0.262542366	0.920981654	0.775592073
hsa-miR-101-3p	194.0586965	-0.065304746	0.242760092	0.78792245
hsa-miR-338-5p	5.802426165	-0.183247012	0.692260845	0.791234383
hsa-miR-501-5p	2.251096799	-0.316494875	1.231332446	0.797152168
hsa-miR-151a-5p|hsa-miR-151b	292.974026	0.048640084	0.203412469	0.811012172
hsa-miR-221-5p	9.141692904	0.134439474	0.586753872	0.818772434
hsa-miR-196b-5p	7.071371674	-0.186938373	0.814035344	0.818368374
hsa-miR-140-5p	110.6370113	-0.055836145	0.256884393	0.82792855
hsa-miR-152-3p	93.52249873	0.063108303	0.301553391	0.83423171
hsa-miR-181b-5p	60.41717172	-0.065674727	0.309305868	0.831850067
hsa-miR-126-3p	7230.768291	-0.048756452	0.308916365	0.874590293
hsa-miR-126-5p	8594.861725	-0.028980928	0.23952436	0.90369606
hsa-miR-150-5p	1373.951849	-0.045364499	0.373965354	0.903448121
hsa-miR-324-5p	77.73406154	-0.042404696	0.282379204	0.880631022
hsa-miR-93-3p	24.06881044	-0.054169745	0.414410826	0.896000701
hsa-miR-338-3p	39.56126094	0.063708762	0.399950048	0.873438983
hsa-miR-345-5p	30.26479074	0.055085991	0.338383309	0.87068245
hsa-miR-127-3p	15.95522515	0.085373901	0.471570526	0.856334892
hsa-miR-382-5p	3.618081926	0.163368203	1.160307164	0.888030017
hsa-miR-494-3p	3.614165788	-0.171242213	0.899039556	0.848938977
hsa-miR-145-3p	11.25397521	0.121916325	0.744091456	0.869852466
hsa-miR-7-1-3p	2.774447635	-0.23696153	1.296650412	0.854994989
hsa-miR-20a-3p	4.2449891	0.15918404	1.033987905	0.877647938
hsa-miR-181d-5p	3.271924173	0.151339506	1.190528274	0.89884572
hsa-miR-125a-3p	4.232093267	0.196150621	1.012689469	0.846416459
hsa-miR-365a-3p|hsa-miR-365b-3p	3.971591842	0.167576663	1.045696297	0.872681258
hsa-miR-487b-3p	4.636407146	0.12173466	0.872941558	0.889091885
hsa-miR-142-3p	481.1207164	-0.013564679	0.386119239	0.971975438
hsa-miR-148a-3p	504.9913547	-0.016129544	0.592250335	0.97827283
hsa-miR-99b-5p	189.9292253	0.020093513	0.306069958	0.947656429
hsa-miR-151a-3p	167.0118123	0.011519471	0.21183831	0.956633529
hsa-miR-29a-3p	91.88905857	0.008741114	0.276675493	0.974796322
hsa-miR-28-5p	44.27366566	0.041521876	0.482626902	0.931440125
hsa-let-7d-3p	43.37480535	0.031902849	0.420774512	0.939562823
hsa-miR-98-5p	33.41623587	0.019131573	0.315659748	0.951671234
hsa-miR-409-3p	4.511339638	0.122341157	1.185450126	0.91780243
hsa-miR-497-5p	40.84118156	-0.007566906	0.433057486	0.986059102
hsa-miR-331-3p	7.305037125	0.033445821	0.841939722	0.968312592
hsa-miR-339-3p	16.47203324	0.033786036	0.485947202	0.944570821
hsa-miR-132-3p	8.226945288	0.07795776	0.901203518	0.931065731
hsa-miR-10b-3p	7.634989672	-0.03495941	0.719445074	0.961244296
hsa-let-7b-3p	10.66065156	-0.042679011	0.604753618	0.94373795
hsa-miR-1301-3p	7.810613389	0.031868743	0.747147147	0.965977425
hsa-miR-432-5p	2.427335122	0.123231504	1.228258887	0.920082154
hsa-miR-664a-5p	4.901303275	-0.013506092	0.96155026	0.988793152
hsa-miR-1180-3p	12.12279184	0.01198505	0.574459786	0.983354809
hsa-miR-29a-5p	3.943821264	-0.046045526	0.95659417	0.961608765
hsa-miR-139-5p	436.6422634	-0.001293701	0.379292696	0.997278561
